# NaP-TRAP, a novel massively parallel reporter assay to quantify translation control

**DOI:** 10.1101/2023.11.09.566434

**Authors:** Ethan C. Strayer, Srikar Krishna, Haejeong Lee, Charles Vejnar, Jean-Denis Beaudoin, Antonio J. Giraldez

**Author notes:** Corresponding authors (JDB); (AJG, Lead contact).

## Abstract

The *cis*-regulatory elements encoded in a mRNA determine its stability and translational output. While there has been a considerable effort to understand the factors driving mRNA stability, the regulatory frameworks governing translational control remain elusive. We have developed a novel massively parallel reporter assay (MPRA) to measure mRNA translation, Nascent Peptide Translating Ribosome Affinity Purification (NaP-TRAP). NaP-TRAP measures translation in a frame specific manner through the immunocapture of epitope tagged nascent peptides of reporter mRNAs. In contrast to existing MPRA methods, NaP-TRAP does not require specialized equipment and is readily adaptable to steady-state and dynamic model systems. We have employed NaP-TRAP to quantify Kozak strength and the regulatory landscapes of 5’ UTRs in the developing zebrafish embryo and in human cells, characterizing general and developmentally dynamic *cis*-regulatory elements. To this end, we identify U-rich motifs as general enhancers, and upstream ORFs and GC-rich motifs as global repressors of translation. We also observe a translational switch during the maternal-to-zygotic transition, where C-rich motifs shift from repressors to prominent activators of translation. Conversely, we show that microRNA sites in the 5’ UTR repress translation following the zygotic expression of miR-430. Together these results demonstrate that NaP-TRAP is a versatile, accessible, and powerful method to decode the regulatory functions of UTRs across different systems.
