## Supplementary Table 1 for "NaP-TRAP, a novel massively parallel reporter assay to quantify translation control"

### Sheet: primers
experiment	oligo_name	Sequence
NaP-TRAP controls +/- morpholino	3xFLAG_inf_fwd	CTTTTTGCAGGATCCGTAAACATGGTGAGCAAGGGCGAGgactacaaagaccatgacggtgattataaagatcatgacatcgattacaaggatgacgatgacaagGAGCTGTTCACCGGG
	AID_inf_rev	GTTCTAGAGGCTCGAGTCAGCTAGCTTTCACAAAAGC
	GFP-MO	ACAGCTCCTCGCCCTTGCTCACCAT
	dsRED_qpcr_fwd	GAAGGGCGAGATCCACAAG
	dsRED_qpcr_rev	GGACTTGAACTCCACCAGGTA
	GFP_qpcr_fwd	AAGGGCATCGACTTCAAGG
	GFP_qpcr_rev	TGCTTGTCGGCCATGATATAG
NaP-TRAP controls +/- miR430 sites	FGFP_inf_fwd	TCTTTTTGCAGGATCCATGGTGAGCAAGGGCGAG
	3xmiR-204_inf_rev	GTAGtctagattcTCGAGGATCACTCGATCTGTTTACGTTAGAGTtcgagTCAgctagcTTTCAC
	3xmiR-430_inf_rev	CCTGtctagattcTCGAGGTATGCTAGGAAGCTCATGATGCTATtcgagTCAgctagcTTTCAC
	3xmiR-204_qPCR_ fwd	ACTCTAACGTAAACAGATCGAGTGATC
	3xmiR-430_qPCR_fwd	GATAGCATCATGAGCTTCCTAGCATAC
	T7_qPCR _rev	GTCTGGATCTACGTAATACGACTCACTATAG
Switching 3xAID with PEST in 3xFLAG-GFP	PEST_fwd	AAGCTTAGCCATGGCTTCCCGCCGGCGGTGGCGGCGCAGGATGATGGCACGCTGCCCATGTCTTGTGCCCAGGAG
	PEST_rev	CTACACATTGATCCTAGCAGAAGCACAGGCTGCAGGGTGACGGTCCATCCCGCTCTCCTGGGCACAAGACATGGG
	GFP_dd1_inf_fwd	CTGCTAGGATCAATGTGTGACTCGAGCCTCTAGAACTATAGTGAGTCG
	GFP_dd1_inf_rev	GCCGGCGGGAAGCCATGGCTAAGCTTCTTGTACAGCTCGTCCATGCC
NaP-TRAP Library Prep	Sp6-Il-adapt	GATTTAGGTGACACTATAGAATACAAGCCCTACACGACGCTCTTCCGATCT
	GFP-aug_rev	CCTCGCCCTTGCTCACCATGTTTAC
	3xFLAG_GFP_fwd	GTAAACATGGTGAGCAAGGGCGAG
	sv40_rev	GAATTAAAAAACCTCCCACACC
	pcr_II_pa_rev	TCTTATCATGTCTGGATCTACGTAATACGAC
	kozak_ntrap_fwd	GATTTAGGTGACACTATAGAATACAAGCCCTACACGACGCTCTTCCGATCT
	kozak_7_nt_rev	CTTTGTAGTCCTCGCCCTTGCTCANCATNNNNNNGGCTCCTGCAAAAAGAACAAGTAGCTTGTATAGATCGGAAGAGCGTCGTGTAGGG
	ntrapK_GFP_fwd	AGCAAGGGCGAGGACTACAAAG
	pCS2_3utr_60A	TTTTTTTTTTTTTTTTTTTTTTTTTTTTTTTTTTTTTTTTTTTTTTTTTTTTTTTTTTTTCTTATCATGTCTGGATCTACGTAATACGAC
NaP-TRAP barcoded RT primers	ntrap_RT_b1.1	GTGACTGGAGTTCAGACGTGTGCTCTTCCGATCTCTACNNNNNNNNNNTAACtagcttGCGTCATGGTCTTTGTAGTCCTC
	ntrap_RT_b1.2	GTGACTGGAGTTCAGACGTGTGCTCTTCCGATCTCCATNNNNNNNNNNATTCtagcttACCGTCATGGTCTTTGTAGTCC
	ntrap_RT_b2.1	GTGACTGGAGTTCAGACGTGTGCTCTTCCGATCTCTACNNNNNNNNNNTAACgatcagGCGTCATGGTCTTTGTAGTCCTC
	ntrap_RT_b2.2	GTGACTGGAGTTCAGACGTGTGCTCTTCCGATCTCCATNNNNNNNNNNATTCgatcagACCGTCATGGTCTTTGTAGTCC
	ntrap_RT_b3.1	GTGACTGGAGTTCAGACGTGTGCTCTTCCGATCTCTACNNNNNNNNNNTAACacttgaGCGTCATGGTCTTTGTAGTCCTC
	ntrap_RT_b3.2	GTGACTGGAGTTCAGACGTGTGCTCTTCCGATCTCCATNNNNNNNNNNATTCacttgaACCGTCATGGTCTTTGTAGTCC
	ntrap_RT_b4.1	GTGACTGGAGTTCAGACGTGTGCTCTTCCGATCTCTACNNNNNNNNNNTAACctagctGCGTCATGGTCTTTGTAGTCCTC
	ntrap_RT_b4.2	GTGACTGGAGTTCAGACGTGTGCTCTTCCGATCTCCATNNNNNNNNNNATTCctagctACCGTCATGGTCTTTGTAGTCC
NaP-TRAP spike-ins	ntrap_sp1_fwd	CTAATCAAGACGCAGCGCACtgacgtggaagtcggtcaagTTGACGTGGAAGTCGGTCAAG
	ntrap_sp2_fwd	CTAATCAAGACGCAGCGCACgtccagagacaaagtccgggTTGACGTGGAAGTCGGTCAAG
	ntrap_sp3_fwd	CTAATCAAGACGCAGCGCACcacgaggaggaaccagtgacTTGACGTGGAAGTCGGTCAAG
	ntrap_sp4_fwd	CTAATCAAGACGCAGCGCACctgttgttgtgtgaagggcgTTGACGTGGAAGTCGGTCAAG
	ntrap_sp5_fwd	CTAATCAAGACGCAGCGCACgctctcggtctcggaagaagTTGACGTGGAAGTCGGTCAAG
	ntrap_sp_rev	CTTCTGCAAAAAGAACAAGGACCTACCTAGCGCGTCTTCCTTGACCGACTTCCACGTCAA
	ntrap_spike_if_fwd	CCTTGTTCTTTTTGCAGAAGCTCAGAATAAACGCTCAACTTTGGGTAAACatgGTGAGCAAGGGCGAG
	ntrap_spike_if_rev	GTGCGCTGCGTCTTGATTAGAGATCGGAAGAGCGTCGTGTAGGG
Illumina apators	I5_10nt_[id]_fwd	AATGATACGGCGACCACCGAGATCTACAC-10 nt index-ACACTCTTTCCCTACACGACGCTCTTCCGATCT
	I7_10nt_[id]_rev	CAAGCAGAAGACGGCATACGAGAT-10 nt index-GTGACTGGAGTTCAGACGTGTGCTCTTCCGATCT
3XFLAG-nanoluc-dd1	FLAG-NLuc_inf_fwd	GACTACAAAGACCATGACGGTGATTATAAAGATCATGACATCGATTACAAGGATGACGATGACAAGTCTTCACACTCGAAGATTTCGTTGGGG
	NLuc_inf_rev	GGCGGGAAGCCATGGCTAAGCTTCGCCAGAATGCGTTCGCAC
	FLAG_rev_inf	ACCGTCATGGTCTTTGTAGTC
Firefly luciferase	SP6_ext_fwd	GATTTAGGTGACACTATAGAATACAAGCTACTTGTTC
	sv40_60A_rev	TTTTTTTTTTTTTTTTTTTTTTTTTTTTTTTTTTTTTTTTTTTTTTTTTTTTTTTTTTTTGAATTAAAAAACCTCCCACACC
NaP-TRAP Kozak reporters	nkozak_k1_fwd	ACACGACGCTCTTCCGATCTATACAAGCTACTTGTTCTTTTTGCAGGAGCCttttgcatggTGAGCAAGGGCGAGGACTAC
	nkozak_k2_fwd	ACACGACGCTCTTCCGATCTATACAAGCTACTTGTTCTTTTTGCAGGAGCCgtattcatgtTGAGCAAGGGCGAGGACTAC
	nkozak_k3_fwd	ACACGACGCTCTTCCGATCTATACAAGCTACTTGTTCTTTTTGCAGGAGCCtttgtcatgtTGAGCAAGGGCGAGGACTAC
	nkozak_k4_fwd	ACACGACGCTCTTCCGATCTATACAAGCTACTTGTTCTTTTTGCAGGAGCCataccaatgaTGAGCAAGGGCGAGGACTAC
3xmiR430 5' UTR	4xmir430_wt_fwd	CCTACACGACGCTCTTCCGATCTCACTTCCACTACCACTAGCACTCGCACTTCCACTACCACTAGCACTCGCACTTCCACTACCACTAGCACTCG
	4xmir430_wt_rev	CTCGCCCTTGCTCACCATGTTTACAGTGCGAGTGCTAGTGGTAGTGGAAGTGCGAGTGCTAGTGGTAGTGGAAGTGCGAGTGCTAGTGGTAGTGG
	4xmir430_mut_fwd	CCTACACGACGCTCTTCCGATCTCTCATCCTCAACCTCAAGCTCACGCTCATCCTCAACCTCAAGCTCACGCTCATCCTCAACCTCAAGCTCACG
	4xmir430_mut_rev	CTCGCCCTTGCTCACCATGTTTACTGAGCGTGAGCTTGAGGTTGAGGATGAGCGTGAGCTTGAGGTTGAGGATGAGCGTGAGCTTGAGGTTGAGG
	xeno_minus6_fwd	CTTGTTCTTTTTGCAGAAGCTCAGAATAAACGCTCAGGTAAACATGGTGAGCAAGGGCGAG
U/C rich reporters	i5_inf_rev	AGATCGGAAGAGCGTCGTGTAGGG
	Igf1ra_wt_fwd	CACGACGCTCTTCCGATCTGGGAGGGCGAGCAGTTGCTGAAACCATTTTTGTCCTGGCGGATATTTTGGATCGAGCCCTGTCGTGAGGCATTCATTCATA
	Igf1ra_wt_rev	GCCCTTGCTCACcatGTTTACGGTCACGTCCGAAGAGCCAGGCGACTCGGATAGCGTGTTAATGTATGAATGAATGCCTCACGACAGGGC
	Igf1ra_mut_fwd	CACGACGCTCTTCCGATCTGGGAGGGCGAGCAGTTGCTGAAACCACCCTCGTCCTGGCGGATACCTCGGATCGAGCCCTGTCGTGAGGCATTCACCCATA
	Igf1ra_mut_rev	GCCCTTGCTCACcatGTTTACGGTCACGTCCGGGGAGCCAGGCGACTCGGATAGCGTGTTAATGTATGGGTGAATGCCTCACGACAGGGC
	asun_wt_fwd	CACGACGCTCTTCCGATCTGAATTTCACTGACGGACGCGTTTGAGTAACAGCGTTTTGTGTCCCTTGCGCTTTTATTTTGCCTCTGCCAGTTTATCATCA
	asun_wt_rev	GCCCTTGCTCACcatGTTTACCACTAAGTCAAGACGTTATGAATAAAACAAAACAAAACTGATTTGATGATAAACTGGCAGAGGCAAAATAAAAGCG
	asun_mut_fwd	CACGACGCTCTTCCGATCTGAACCCCACTGACGGACGCGCCCGAGTAACAGCGCCTCGTGTCCCTTGCGCCCTCACCTCGCCTCTGCCAGCCCATCATCA
	asun_mut_rev	GCCCTTGCTCACcatGTTTACCACTAAGTCAAGACGTTATGAATGAGGCGAGGCGAGGCTGATTTGATGATGGGCTGGCAGAGGCG
	sich211_wt_fwd	CACGACGCTCTTCCGATCTAGCAGTCACTCCCTCACCCACTCACACGCTCTCTAAACTCCGCCTCACAGCTTGTCCGTCGACGTCACTTCATTTTACTCC
	sich211_wt_rev	GCCCTTGCTCACcatGTTTACCTTGCTCTGAACTTCAAGATGAGAGCTGCAGCAGGGAATGCTGGGAGTAAAATGAAGTGACGTCGACGGAC
	sich211_mut_fwd	CACGACGCTCTTCCGATCTAGCAGTCAtTtttTtACCCACTCACACGtTtTtTAAAtTttGttTtACAGCTTGTCCGTCGACGTCACTTCATTTTAtTtt
	sich211_mut_rev	GCCCTTGCTCACcatGTTTACCTTGCTCTGAACTTCAAGATGAGAGCTGCAGCAaaaAATGCTaaaAaTAAAATGAAGTGACGTCGACGGACAAGC
	atp6v0_wt_fwd	CACGACGCTCTTCCGATCTCCAGCCTCCTGTCGGGTTCGTGACCGTCTCTCCTGCTCCTGCAAGACCTGTCAGCCAAAAGAAGACCTCACTCAGAGTCTA
	atp6v0_wt_rev	GCCCTTGCTCACcatGTTTACAACTAAAGGCAGAAAAGGGAGGAAAGCTTCAGTCTAGCAGGTTTAGACTCTGAGTGAGGTCTTCTTTTGGCTG
	atp6v0_mut_fwd	CACGACGCTCTTCCGATCTttAGttTttTGTCGGGTTCGTGACCGTtTtTttTGCTttTGCAAGACtTGTCAGCCAAAAGAAGAttTtACTCAGAGTCTA
	atp6v0_mut_rev	GCCCTTGCTCACcatGTTTACAACTAAAaaCAGAAAAGaaAaGAAAGCTTCAGTCTAGCAGGTTTAGACTCTGAGTaAaaTCTTCTTTTGGCTGACAaGT
U/C rich reporters qPCR	Igf1ra_wt_qPCR_fwd	CCATTTTTGTCCTGGCGGATATTTTG
	Igf1ra_mut_qPCR_fwd	CTCGTCCTGGCGGATACCTCG
	asun_wt_qPCR_fwd	CCCTTGCGCTTTTATTTTGCCTCTG
	asun_mut_qPCR_fwd	CTCGTCCTGGCGGATACCTCG
	sich211_wt_qPCR_fwd	CCGCCTCACAGCTTGTCCG
	sich211_mut_qPCR_fwd	CACGtTtTtTAAAtTttGttTtACAGCTTGTCCG
	atp6v0_wt_qPCR_fwd	GTCTCTCCTGCTCCTGCAAGAC
	atp6v0_mut_qPCR_fwd	GTGACCGTtTtTttTGCTttTGCAAGAC
	GFP_qPCR_5p_rev	CACGCTGAACTTGTGGCCGTTTACG
